# CopR, a global regulator of transcription to maintain copper homeostasis in *Pyrococcus furiosus*

**DOI:** 10.1101/2020.08.14.251413

**Authors:** Felix Grünberger, Robert Reichelt, Ingrid Waege, Verena Ned, Korbinian Bronner, Marcell Kaljanac, Nina Weber, Zubeir El Ahmad, Lena Knauss, M. Gregor Madej, Christine Ziegler, Dina Grohmann, Winfried Hausner

## Abstract

Although copper is in many cases an essential micronutrient for cellular life, higher concentrations are toxic. Therefore, all living cells have developed strategies to maintain copper homeostasis. In this manuscript, we have analysed the transcriptome-wide response of *Pyrococcus furiosus* to increased copper concentrations and described the essential role of the putative copper-sensing metalloregulator CopR in the detoxification process.

To this end, we employed biochemical and biophysical methods to characterise the role of CopR. Additionally, a *copR* knockout strain revealed an amplified sensitivity in comparison to the parental strain towards increased copper levels, which designates an essential role of CopR for copper homeostasis. To learn more about the CopR-regulated gene network, we performed differential gene expression and ChIP-seq analysis under normal and 20 μM copper-shock conditions. By integrating the transcriptome and genome-wide binding data, we found that CopR binds to the upstream regions of many copper-induced genes. Negative-stain transmission electron microscopy and 2D class averaging revealed an octameric assembly formed from a tetramer of dimers for CopR, similar to published crystal structures from the Lrp family. In conclusion, we propose a model for CopR-regulated transcription and highlight the complex regulatory network that enables *Pyrococcus* to respond to increased copper concentrations.
