## Supplemental Table 1 for "CopR, a global regulator of transcription to maintain copper homeostasis in *Pyrococcus furiosus*"

### Sheet: P. furiosus strains
Supplementary Table 1: Used strains, plasmids and primer sequences
Designation	Description	Reference/Source
P. furiosus parent strain MURPf52	P. furiosus parent strain with a markerless deletion of PF1623 and harboring the plasmid pYS13	this work
P. furiosus deletion strain MURPf74	P. furiosus deletion strain with a markerless deletion of PF1602 & PF0739 and harboring the plasmid pYS13	this work

### Sheet: plasmids
Supplementary Table 1: Used strains, plasmids and primer sequences
Designation	Description	Reference/Source
pYS13
gdhC20	Amplification of control templates for in vitro transcription assay	Spitalny and Thomm, 2003 (1)
pET-30b_PF0739	recombinant expression of PF0739	this work
pET-30b_PF0739∆HIS	recombinant expression of PF0739∆HIS	this work
pET-30b_PF0739∆TRASH	recombinant expression of PF0739∆TRASH	this work
pET-30b_PF0739∆HIS∆TRASH	recombinant expression of PF0739∆HIS∆TRASH	this work
(1) Spitalny, P., and Thomm, M. (2003). Analysis of the Open Region and of DNA-Protein Contacts of Archaeal RNA Polymerase Transcription Complexes during Transition from Initiation to Elongation. J. Biol. Chem. 278, 30497–30505. doi:10.1074/jbc.M303633200.

### Sheet: primers
Supplementary Table 1: Used strains, plasmids and primer sequences
Description	Sequence (5´to 3´)	modification	amplified gene locus	assay
PF0740_CY3_RW	GAGTGATCTTCACTTTCGTCAC	5´-Cy3	promoter region between pf0739/pf0740	EMSA
PF0739_TSS1_FW	CATCTAACTTGGTCATTCCAACA	NA	promoter region between pf0739/pf0740	EMSA
721_722_DY682_F	GAGCTTCATGTTATCACATATGAAATTTCTG	5´-Dy682	promoter region between pf0721/pf0722	EMSA
721_722_R	CTTATCATTTGGTTTACCCCATCATTAATAGGTTC	NA	promoter region between pf0721/pf0722	EMSA
706_N1_708_DY682_F	TAGTATCACCAATCTGTGCTTAATGAAGC	5´-Dy682	promoter region pf0706.1n	EMSA
706_N1_708_R	GCTTACCCCCCTTCTCCTCG	NA	promoter region pf0706.1n	EMSA
738_738N1_DY682_F	AGGCTTTCAAACAGATCATAAATCTTTGC	5´-Dy682	promoter region between pf0738/pf0738.1n	EMSA
738_738N1_R	CTTATCATCCTCCCCCTTTTCTAATACACAC	NA	promoter region between pf0738/pf0738.1n	EMSA
PF0255FW	TCCACTCGAATTTTCCAAGG	NA	house-keeping gene	RT-qPCR/ChIP-qPCR
PF0255RW	GCGATTTGGTGAGAGCTAGG	NA	house-keeping gene	RT-qPCR/ChIP-qPCR
PF0738.1nFW	GGGTTTGACGTTGGAGAGAA	NA	amplification pf0738.1n	RT-qPCR
PF0738.1nRW	GTAGCCCATCATTTCCATGC	NA	amplification pf0738.1n	RT-qPCR
PF0740qPCR_FW	GAAGAGGCCCAAAACACAAA	NA	amplification pf0740	RT-qPCR
PF0740qPCR_RW	GGAGAGACACAGCAAGGACA	NA	amplification pf0740	RT-qPCR
PF0739 TSS1-R	CATCTAACTTGGTCATTCCAACA	NA	promoter region between pf0739/pf0740	DNase I footprint
PF0740+5-R	GAGTGATCTTCACTTTCGTCAC	NA	promoter region between pf0739/pf0740	DNase I footprint
PF0739 TSS1-RHEX	CATCTAACTTGGTCATTCCAACA	5´-HEX	promoter region between pf0739/pf0740	DNase I footprint
PF0740+5HEX-R	GAGTGATCTTCACTTTCGTCAC	5´-HEX	promoter region between pf0739/pf0740	DNase I footprint
PF0272FW	TGTCCATGCTAACACCCTGT	NA	amplification pf0272	ChIP-qPCR
PF0272RW	TATCTCCCACTTCCGTCCAC	NA	amplification pf0272	ChIP-qPCR
Gdhqpcrprom1-FW	AGCTTTCGGTAAACAAGAGTGG	NA	amplification pf1602	ChIP-qPCR
Gdhqpcrprom1-RV	CTTGAAAATGTTTGAGGAACACC	NA	amplification pf1602	ChIP-qPCR
PF0727_qPCR_FW	TCAAAGCTTCCTTCCCTTTTT	NA	amplification pf0727	ChIP-qPCR
PF0727_qPCR_RW	TTGCATCACCAGAATTTATTAGAGA	NA	amplification pf0727	ChIP-qPCR
PF0738.1n_qPCR_FW	CACGGTTCTCGCCTGTTAAT	NA	amplification pf0738.1n	ChIP-qPCR
PF0738.1n_qPCR_R	AGCATGGCAACCAAAAAGTT	NA	amplification pf0738.1n	ChIP-qPCR
PF0740_Prom_FW	TCCCTGGGAGTATTAGTTGCC	NA	amplification pf0740	ChIP-qPCR
PF0740_TSS1_RW	GAGTGATCTTCACTTTCGTCAC	NA	amplification pf0740	ChIP-qPCR
PF0739+180-NdeI-F	GGTGTTCATATGACCAAGTTAGATC	NA	amplification pf0739 with NdeI overhang	cloning ecoli_PF0739
PF0739-stp-BamHI-R	GGATCCTTAGCCATGGGCATGG	NA	amplification pf0739 with BamHI overhang	cloning ecoli_PF0739
trashFWA	TGAGATCCGGCTGCTAAC	5´-Phosphate	amplification of expression vector without HIS domain	cloning ecoli_PF0739_∆HIS
trashRW2	TTCCCTTGCCTTCTTGAAC	NA	amplification of expression vector without HIS domain	cloning ecoli_PF0739_∆HIS
trashRW1	GAGCACCATGCCCATGGC	NA	amplification of expression vector without TRASH domain	cloning ecoli_PF0739_∆TRASH
trashctermFW	GAAAATTTAGAGAAAGTTAAACTACCC	5´-Phosphate	amplification of expression vector without TRASH domain	cloning ecoli_PF0739_∆TRASH
trashrw4b	CTTTATTTTTGGTTTGAGCTTC	NA	amplification of expression vector without TRASH domain/and without HIS domain	cloning ecoli_PF0739_∆HIS∆TRASH
PF1623F_Pr_BHI	cttggatcctcctacaaaacaccgcagat	NA	resistance cassette	construction pMUR527
PF1623R_Term	attatgaagtgagcaaaatagc	NA	resistance cassette	construction pMUR527
F_PF1950_P_F_Fu	gctcacttcataatcttcgtttttaattatcttttttgc	NA	resistance cassette	construction pMUR527
R_PF1950_Prom	gtttttcaccgttttgtcatctctc	NA	resistance cassette	construction pMUR527
F_PF1950_Fs_P	gacaaaacggtgaaaaacatgaagaagtttcccgcgtacc	NA	resistance cassette	construction pMUR527
PF1950_R	tcacaccttcgtccagaagccg	NA	resistance cassette	construction pMUR527
F_PF1950_Fus_T	ttctggacgaaggtgtgatcattccttcctttcgcataactc	NA	resistance cassette	construction pMUR527
PF1950_T_R_BHI	aaaggatccgggtacaggttaatagatg	NA	resistance cassette	construction pMUR527
0739upAscIFW	tgaaggcgcgcctgatgtcttcgattgttaaaatgg	NA	amplification copR	construction pMUR527
0739up2RW	ccctgggagtattagttgcc	NA	amplification copR	construction pMUR527
0739dofus2FW	ggcaactaatactcccaggggagagtttgttgacagcttcgc	NA	amplification copR	construction pMUR527
0739doNotIRW	taggagcggccgccgacaaaaataaggttctcaaagttgg	NA	amplification copR	construction pMUR527
pYS_PF1623F_GA	gctggcgccaagcttctctgcaggatatcttcctacaaaacaccgcagattaaacttctc	NA	amplification resistance cassette	construction pMUR310
pYS_PF1950R_GA	acgcgtcacggccgaagctagcgaattcgtgggtacaggttaatagatgaaaaaccaaga	NA	amplification resistance cassette	construction pMUR310
PF1623_pYSF_GA	gagaagtttaatctgcggtgttttgtaggaagatatcctgcagagaagcttggcgccagc	NA	amplification pYS3	construction pMUR310
PF1950_pYSR_GA	tcttggtttttcatctattaacctgtacccacgaattcgctagcttcggccgtgacgcgt	NA	amplification pYS3	construction pMUR310
