## Supplemental Table 2 for "CopR, a global regulator of transcription to maintain copper homeostasis in *Pyrococcus furiosus*"

### Sheet: RNA-seq
Supplementary Table 2: Illumina sequencing and mapping statistics
sample	description	total number of reads	Number of reads passing SortMeRNA (1)	Number reads passing trimmomatic filters (2)	Uniquely mapped reads number (3)	Uniquely mapped reads [%]
MURPf52_sample_1	Biological triplicates of Pyrococcus furiosus parent strain (MURPf52) grown under normal conditions until late-exponential phase	10120015	1087247	1081404	1055464	97.6013
MURPf52_sample_2	Biological triplicates of Pyrococcus furiosus parent strain (MURPf52) grown under normal conditions until late-exponential phase	12334317	1240875	1234170	1210275	98.0639
MURPf52_sample_3	Biological triplicates of Pyrococcus furiosus parent strain (MURPf52) grown under normal conditions until late-exponential phase	9567332	1026615	1021269	1001900	98.1034
MURPf52_sample_1_cu	Biological triplicates of Pyrococcus furiosus parent strain (MURPf52) grown under normal conditions until late-exponential phase, then shocked for 30 minutes with 20 µM CuSO4	11281644	1113281	1106793	1075238	97.149
MURPf52_sample_2_cu	Biological triplicates of Pyrococcus furiosus parent strain (MURPf52) grown under normal conditions until late-exponential phase, then shocked for 30 minutes with 20 µM CuSO4	11654703	1405810	1398070	1373271	98.2262
MURPf52_sample_3_cu	Biological triplicates of Pyrococcus furiosus parent strain (MURPf52) grown under normal conditions until late-exponential phase, then shocked for 30 minutes with 20 µM CuSO4	13065913	1515540	1507101	1474055	97.8073

### Sheet: ChIP-seq
Supplementary Table 2: Illumina sequencing and mapping statistics
sample	description	total number of reads	Number reads passing trimmomatic filters (2)	Uniquely mapped reads number (3)	Uniquely mapped reads [%]
input_chip739_1	input control of ChIP-seq sample, same conditions as described for PF0739 antibody sample	5116373	4964871	4799349	96.6661
input_chip739_2	input control of ChIP-seq sample, same conditions as described for PF0739 antibody sample	2949898	2863787	2765633	96.5726
input_chip739_3	input control of ChIP-seq sample, same conditions as described for PF0739 antibody sample	3887279	3776639	3653650	96.7434
chip_739_1	ChIP-seq sample using the PF0739 antibody for parent strain MURPf52 grown under normal conditions	2568547	1851415	1044632	56.4234
chip_739_2	ChIP-seq sample using the PF0739 antibody for parent strain MURPf52 grown under normal conditions	10704077	8252759	4117039	49.8868
chip_739_3	ChIP-seq sample using the PF0739 antibody for parent strain MURPf52 grown under normal conditions	6119942	3828608	1659852	43.3539
input_chip739_1_cu	input control of ChIP-seq sample, same conditions as described for PF0739_cu antibody sample	18916991	18262948	16635673	91.0897
input_chip739_2_cu	input control of ChIP-seq sample, same conditions as described for PF0739_cu antibody sample	15372822	14760607	13380821	90.6522
input_chip739_3_cu	input control of ChIP-seq sample, same conditions as described for PF0739_cu antibody sample	30972321	30012083	28117269	93.6865
chip739_1_cu	ChIP-seq sample using the PF0739 antibody for parent strain MURPf52 grown under normal conditions, then shocked with 20 µM CuSO4	3775442	2069409	926927	44.7919
chip739_2_cu	ChIP-seq sample using the PF0739 antibody for parent strain MURPf52 grown under normal conditions, then shocked with 20 µM CuSO4	3955560	2081525	1429866	68.6932
chip739_3_cu	ChIP-seq sample using the PF0739 antibody for parent strain MURPf52 grown under normal conditions, then shocked with 20 µM CuSO4	4898440	3136809	1321867	42.1405
